# Acute IFN-γ elicits long-term proteomic IFN-γ signature in melanoma cells

**DOI:** 10.64898/2025.12.23.696219

**Authors:** Agnete W. P. Jensen, Anne-Christine Kiel Rasmussen, Ilaria Piga, Anne Weiss, Marta Sanchez Sanchez, Marco Donia, Giulia Franciosa, Jesper V. Olsen

**Affiliations:** Novo Nordisk Foundation Center for Protein Research, Department of Cellular and Molecular Medicine, Faculty of Health and Medical Sciences, Copenhagen University, Copenhagen, Denmark; National Center of Cancer Immune Therapy, Department of Oncology, Copenhagen University Hospital - Herlev and Gentofte, Herlev, Denmark; Samplix ApS, Birkerød, Denmark

**Keywords:** Melanoma cells, IFN-γ signaling, Mass spectrometry, Proteomics

## Abstract

Interferon-γ (IFN-γ) is a central mediator of antitumor immunity, and its downstream effects are widely assumed to require continuous cytokine exposure. Here, we applied state-of-the-art mass spectrometry (MS)-based proteomics to patient-derived melanoma cells exposed either continuously to IFN-γ or to a 3-hour pulse followed by cytokine removal. A transient IFN-γ exposure was sufficient to establish a stable proteomic state indistinguishable from continuous stimulation, demonstrating that IFN-γ-induced remodeling is rapidly triggered and durably maintained independently of ligand persistence. Proximal JAK-STAT signaling was rapid, saturable at low cytokine concentrations, and fully reversible upon washout, yet downstream proteomic programs remained durably imprinted. In contrast, functional consequences such as cytostasis remained dose-dependent, revealing a disconnect between signaling activation and phenotypic sensitivity. Together, these findings challenge long-standing assumptions about IFN-γ signaling, redefine the temporal requirements for cytokine-driven tumor cell programming, and provide a mechanistic framework for improving immunotherapies primarily working via IFN-γ-signaling and physiologically relevant *in vitro* models of tumor-immune interactions.
