## Supplementary table 1 for "Acute IFN-γ elicits long-term proteomic IFN-γ signature in melanoma cells"

### Sheet: HPLC
	HPLC	Column (particle size, inner diameter x lenght)	Samples-per-day (SPD)	LC parameters	Pump flow in µ/min
3xTCL proteome	Vanquish Neo	PepMap (2 µm, 75 µm x 15 cm), Thermo Fisher Scientific	180	0-0.2 min: 4%B, 0.2-4 min: 8%B, 4-5.8 min:20%B, 5.8-6.2 min: 35.5 %B, 6.2-6.7 min: 99%B	2.5; 0-5.8 min, 3; 5.8-6.7 min
6h washout proteome	Evosep One	Aurora Elite TS (1.7 µm, 75 µm x 15 cm), IonOpticks	40	Predefined whisper method	nanoflow
Protease Inhibitor proteome	Evosep One	Aurora Elite TS (1.7 µm, 75 µm x 15 cm), IonOpticks	40	Predefined whisper method	nanoflow
STAT1 phoshoproteome	Evosep One	Aurora Rapid (1.7 µm, 75 µm x 5 cm), IonOpticks	80	Predefined whisper method	nanoflow

### Sheet: MS
	Orbitrap (MS1) resolution	Precursor scan range (m/z)	MS1 IT (ms)	Quadrupole isolation window (m/z)	MS2 IT (ms)
3xTCL proteome	180K	380-980	3	4	5
6h washout proteome	240K	380-980	3	2	2.5
Protease Inhibitor proteome	240K	380-980	3	2	2.5
STAT1 phoshoproteome	240K	480-1080	30	4	6
